# Plasmid-driven strategies for clone success in *Escherichia coli*

**DOI:** 10.1101/2023.10.14.562336

**Authors:** Sergio Arredondo-Alonso, Anna K. Pöntinen, João Alves Gama, Rebecca A. Gladstone, Klaus Harms, Gerry Tonkin-Hill, Harry A. Thorpe, Gunnar S. Simonsen, Norwegian E. coli BSI Study Group, Ørjan Samuelsen, Pål J. Johnsen, Jukka Corander

**Author notes:** Equal contributions (Sergio Arredondo-Alonso, Anna K. Pöntinen, João Alves Gama, Rebecca A. Gladstone). Equal contributions (Ørjan Samuelsen, Pål J. Johnsen, Jukka Corander). Collaborators: Nina Handal, Nils Olav Hermansen, Anita Kanestrøm, Hege Elisabeth Larsen, Paul Christoffer Lindemann, Iren Høyland Löhr, Åshild Marvik, Einar Nilsen, Marcela Pino, Elisabeth Sirnes, Ståle Tofteland, Kyriakos Zaragkoulias (Norwegian E. coli BSI Study Group). Corresponding and ϕLead author: Jukka Corander.

## Abstract

*Escherichia coli* is the most widely studied microbe in history, but its extrachromosomal elements known as plasmids remain poorly delineated. Here we used long-read technology to high-resolution sequence the entire plasmidome and the corresponding host chromosomes from an unbiased longitudinal survey covering two decades and over 2,000 *E. coli* isolates. We find that some plasmids have persisted in lineages even for centuries, demonstrating strong plasmid-lineage associations. Our analysis provides a detailed map of recent vertical and horizontal evolutionary events involving plasmids with key antibiotic resistance, competition and virulence determinants. We present genomic evidence of both chromosomal and plasmid-driven success strategies that represent convergent phenotypic evolution in distant lineages, and use *in vitro* experiments to verify the importance of bacteriocin-producing plasmids for clone success. Our study has general implications for understanding plasmid biology and bacterial evolutionary strategies.
