## Supplemental Table 2 for "Plasmid-driven strategies for clone success in *Escherichia coli*"

	Total number of plasmid sequences	Non-redundant circular sequences	Length kbp (Mean)	Sourmash containment index	Predominant Replicon(s)	Predominant pMLST	Predicted Mobility	Predominant MOB Cluster ID	Representative ExPEC plasmid(s)	Predominant AMR Gene(s)	Predominant Virulence Gene(s)
pT 1-1	207	184	117.53	0.6	IncFIA_1 (0.93) IncFIB(AP001918)_1 (0.83) IncFII(pRSB107)_1_pRSB107 (0.79) Col156_1 (0.35)	Variable (IncF)	Conjugative (0.80)	AA171 (0.6)	LQHK01000003	blaTEM-1 (0.53) sul1 (0.49) aph(3'')-Ib (0.49) aph(6)-Id (0.49) sul2 (0.48) mph(A) (0.38) tet(B) (0.34) dfrA17 (0.30)	ccdb (0.97) senB (0.36)
pT 1-2	47	41	31.38	0.4	No replicon(s)	-	Non-mobilizable (0.68) Conjugative (0.32)	AE615 (0.68)	-	-	-
pT 1-3	83	29	65.01	0.2	No replicon(s)	-	Conjugative (0.79)	AE928 (0.52)		-	-
pT 1-4	27	24	112.67	0.7	IncFII_1 (0.96) IncFIA_1 (0.83)	F2:A1:B- (0.71)	Conjugative (0.92)	AA735 (0.88)	NC_022651	aadA5 (0.58) dfrA17 (0.58) sul1 (0.54) mph(A) (0.46) blaTEM-1 (0.46) tet(A) (0.42) aac(6')-Ib-cr5 (0.38) blaOXA-1 (0.38) catB3 (0.38) blaCTX-M-15 (0.33)	ccdb (0.92)
pT 1-5	204	179	75.84	0.4	Variable (IncF)	Variable (IncF)	Conjugative (1.0)	AA336 (0.59)	-	-	mcba (0.36)
pT 1-6	215	190	37.92	0.2	Variable (IncX)	-	Conjugative (0.83)	AB233 (0.39)	-	-	-
pT 2-1	45	33	119.01	0.9	IncFII(29)_1_pUTI89 (1.00) IncFIB(AP001918)_1 (0.97) Col156_1 (0.61)	F29:A-:B10 (0.94)	Conjugative (0.97)	AA337 (1.0)	-	blaTEM-1 (0.79) sul2 (0.61) aph(3'')-Ib (0.58) aph(6)-Id (0.58) aadA5 (0.55) sul1 (0.55) dfrA17 (0.52) mph(A) (0.48) tet(A) (0.48) aac(3)-IId (0.33)	ccdb (0.97) senB (0.70)
pT 2-2	127	116	140.09	0.9	IncFIB(AP001918)_1 (1.0) Col156_1 (1.0) IncFII(29)_1_pUTI89 (0.96)	F29:A-:B10 (0.96)	Conjugative (0.99)	AA337 (1.0)	CU928148	dfrA17 (0.72) blaTEM-1 (0.67) sul2 (0.67) aph(3'')-Ib (0.64) aph(6)-Id (0.64) aadA5 (0.62) sul1 (0.62) tet(B) (0.43) mph(A) (0.40)	ccdb (1.0) senB (1.0)
pT 2-3	191	75	115.73	0.9	IncFIB(AP001918)_1 (1.0) IncFII(29)_1_pUTI89 (0.93) Col156_1 (0.93)	F29:A-:B10 (0.89)	Conjugative (1.0)	AA337 (0.97)	CP000244 CP007150	-	ccdb (0.97) senB (0.96)
pT 3-1	102	84	4.97	0	ColRNAI_1 (0.48) Col440I_1 (0.48) Col440II_1 (0.31)	-	Mobilizable (0.71)	Variable	-	-	-
pT 3-2	20	13	6.57	1	ColRNAI_1 (1.0)	-	Mobilizable (1.0)	AB595 (1.0)	-	aph(3'')-Ib (1.0) aph(6)-Id (1.0) sul2 (1.0) dfrA14 (0.31)	-
pT 3-3	424	128	7.21	0.1	ColRNAI_1 (1.0)	-	Mobilizable (1.0)	AA147 (0.42)	-	-	-
pT 3-4	293	116	4.48	0.1	ColRNAI_1 (0.95)	-	Mobilizable (0.95)	Variable		-	-
pT 3-5	249	105	43.45	0.1	No replicon(s)	-	Non-mobilizable (0.47)	Variable		blaTEM-1 (0.37)	-
pT 4-1	368	41	4.56	0.2	Col8282_1 (0.76)	-	Mobilizable (1.0)	AA579 (0.83)		-	-
pT 4-2	399	80	6.05	0.4	Col156_1 (0.99)	-	Mobilizable (1.0)	AA977 (0.51) AA979 (0.35)	-	-	-
pT 4-3	110	26	5.33	0.2	Col156_1 (1.0)	-	Mobilizable (0.99)	AA971 (0.31) AA974 (0.31)	-	-	-
pT 5-1	193	145	94.39	0.6	IncB/O/K/Z_2 (0.89)	-	Conjugative (1.0)	AA282 (0.83)	-	aph(6)-Id (0.50) aph(3'')-Ib (0.48) sul2 (0.48) blaTEM-1 (0.41)	-
pT 6-1	100	95	94.93	0.6	IncI1_1_Alpha (0.94)	-	Conjugative (1.0)	AA474 (0.96)	-	-	-
pT 7-1	517	100	2.12	0.1	Col(MG828)_1 (0.80)	-	Mobilizable (0.64)	AB685 (0.41)		-	-
pT 8-1	38	33	153.87	0.6	IncFIB(AP001918)_1 (0.97) IncFIC(FII)_1 (0.91) IncFIA_1 (0.88) Col156_1 (0.36)	F36:A4:B58 (0.42)	Conjugative (1.0)	AA324 (0.76)	-	sul1 (0.70) aadA5 (0.61) dfrA17 (0.58) mph(A) (0.48) tet(A) (0.39) blaTEM-1 (0.39)	ccdb (0.88) senB (0.36) iutA (0.33)
pT 8-2	64	53	154.33	0.7	IncFIB(AP001918)_1 (1.0) IncFIC(FII) (0.94)	Variable (IncF)	Conjugative (1.0)	AA176 (0.49) AA179 (0.34)	DQ381420 EU330199	-	iroBCDEN (0.98, 0.83, 0.91, 0.51, 0.89) iucABCD (0.98, 0.68, 0.98, 0.96) sitABCD (0.85, 0.81, 0.77, 0.98) cvac (0.87) mchf (0.83) ccdb (0.64) hbp (0.64) iutA (0.51) cma (0.32)
pT 8-3	86	79	137.66	0.3	IncFIB(AP001918)_1 (0.99) IncFIC(FII)_1 (0.41)	Variable (IncF)	Conjugative (1.0)	AA321 (0.46)	-	-	iroBCDEN (0.75, 0.66, 0.59, 0.43, 0.73) pixD (0.73) iss2 (0.63) ccdb (0.61) pixC (0.53) sfpH (0.51) ompt (0.44) clpF (0.35) clpC (0.33) clpL (0.33)
pT 9-1	96	70	145.97	0.9	IncFIB(AP001918)_1 (1.0) IncFII_1 (0.96)	F2:A-:B58 (0.71)	Conjugative (1.0)	AA176 (1.0)		blaTEM-1 (0.83) dfrA5 (0.73) aph(3'')-Ib (0.64) sul2 (0.64) aph(6)-Id (0.63)	cvac (1.0) iroBCDEN (0.99, 1.0, 1.0, 0.96, 0.99) mchf (1.0) pECS88_0104 (colicin Ia) (1.0) sitABCD (1.0, 1.0, 0.97, 1.0) iss2 (0.99) iutA (0.94) iucABCD (0.91, 0.91, 0.91, 0.91)
pT 10-1	145	89	129.96	0.9	IncFIB(AP001918)_1 (1.0)	F24:A-:B1 (0.57) F24:A-:B58 (0.36)	Conjugative (1.0)	AA176 (0.96)	CU928146	-	iroBCDEN (0.99, 0.94, 0.94, 0.81, 0.87) iss2 (0.98) sitABCD (0.98, 0.93, 0.88, 0.98) iucABCD (0.97, 0.97, 0.97, 0.97) iutA (0.96) cvac (0.93) mchf (0.93) pECS88_0104 (colicin Ia) (0.90)
pT 12-1	40	32	77.68	0.6	Col156_1 (1.0) IncFIB(AP001918)_1 (0.97) IncFII(29)_1_pUTI89 (0.38)	F29:A-:B10 (0.38)	Non-mobilizable (0.41) Conjugative (0.34)	AA351 (0.53) AA352 (0.47)	-	blaTEM-1 (0.38)	ccdb (1.0) senB (0.94)
pT 13-1	116	85	116.01	0.9	IncFIB(AP001918)_1 (1.0) IncFIC(FII)_1 (0.93) Col156_1 (0.86)	F51:A-:B10 (0.91)	Conjugative (1.0)	AA297 (1.0)		aadA1 (0.64) sul1 (0.56) blaSHV-1 (0.34)	senB (0.86)
pT 14-1	16	15	120.32	0.7	IncFIB(AP001918)_1 (1.0) IncFIC(FII)_1 (1.0)	F95:A-:B10 (0.53)	Conjugative (1.0)	AA337 (0.53) AA297 (0.40)	-	-	ccdb (0.93) iroBCDEN (0.87, 0.87, 0.87, 0.87) senB (0.33)
pT 20-1	36	14	2.54	0.2	Col(MP18)_1 (0.64) ColpVC_1 (0.36)	-	Mobilizable (1.0)	AB242 (0.57)	-	-	-
pT 35-1	11	11	35.02	0.6	No replicon(s)	-	Conjugative (1.0)	AD158 (1.0)		-	-
