## Supplemental Table 3 for "Plasmid-driven strategies for clone success in *Escherichia coli*"

ExPEC Clone	Plasmid type	Contextualization	Node	Range of acquisition dates		Clade/Lineage associated
ST95	pT10-1	pcolV-like plasmid	Root (MRCA of ST95)	1768 (95% CI 1721–1806)		Ubiquitous
ST69	pT2-2	pUTI89-like plasmid	n121-n122	From 1989 (95% CI 1986-1991) to 1990 (95% CI 1987-1992)		fimH27:017/015:H18/H4
ST73	pT13-1	F51:A-:B10 plasmid	n311-n312	From 1899 (95% CI 1877-1916) to 1902 (95% CI 1881-1919)		fimH10:O25/O18:H1
ST131	pT1-1	F1:A2:B20 plasmid	n2 (MRCA of clade A)	1984 (95% CI 1978-1989)		fimH41:O16:H5 (clade A)
ST131	pT2-2	pUTI89-like plasmid	n10-n11	From 1990 (95% CI 1986-1994) to 1992 (95% CI 1988-1996)		fimH41:O16:H5 (clade A)
ST131	pT9-1	pcolV-like plasmid	n76-n78	From 1954 (95 % CI 1944-1963) to 1955 (95% CI 1945-1964)		fimH22:025:H4 (clade B)
ST131	pT2-3	pUTI89-like plasmid	n232-236	From 1957 (95% CI 1946-1967) to 1981 (95% CI 1975-1986)		fimH22:025:H4 (clade B)
ST131	pT8-1	F36:A4:B58 plasmid	n103-n105	From 1979 (95% CI 1971-1986) to 1984 (95% CI 1978-1989)		fimH30:025:H4 (H30-Rx, clade C2)
ST131	pT1-4	F2:A1:B-	n111-n127	From 1992 (95% CI 1988-1996) to 1993 (95% CI 1989-1996)		fimH30:025:H4 (H30-Rx, clade C2)
ST131	pT1-1	F1:A2:B20 plasmid	n160 (MRCA of clade C1)	1993 (95% CI 1989-1996)		fimH30:025:H4 (H30-R, clade C1)
