## Supplemental Table 4 for "Plasmid-driven strategies for clone success in *Escherichia coli*"

Strain	Identifier	ST	Clade	pColV	Bacteriocins			Siderophores						Sensitivity
					mchB	cvac	colIa	entC	iroB	irp2	iucA	sitA		Col V	Col Ia
15-01	30602_1_383	131	A	-	-	-	-	+	-	+	-	+		S	I
15-03	30348_1_3	131	A	-	-	-	-	+	-	+	-	+		S	I
15-07	30821_1_88	131	C1	-	-	-	-	+	-	-	+	+		S	S
15-08	30348_1_89	131	C1	-	-	-	-	+	-	-	+	+		S	S
15-10	30348_2_290	131	C2	-	-	-	-	+	-	-	+	+		S	I
15-12	30821_1_67	131	C2	-	-	-	-	+	-	-	+	-		S	S
15-13	30348_2_254	131	C2	-	-	-	-	+	-	-	+	+		S	I
23-01	30602_2_361	131	C2	-	-	-	-	+	-	-	+	+		S	I
23-02	30134_6_287	131	C1	-	-	-	-	+	-	-	+	+		S	I
23-03	30602_1_152	131	C1	-	-	-	-	+	-	-	-	+		S	I
23-25	30348_1_251	69		-	-	-	-	+	-	+	+	+		S	I
23-26	30602_2_146	73		-	-	-	-	+	-	+	-	+		S	I
23-30	30348_1_265	95		-	-	-	-	+	-	+	-	-		I	I
23-40	30602_1_312	73		-	-	-	-	+	-	+	+	+		I	I
23-41	30134_6_380	73		-	+	-	-	+	+	+	+	+		I	I
23-43	30345_1_67	95		-	-	-	-	+	-	+	-	+		S	I
23-46	30345_1_179	95		+	-	+	+	+	+	+	+	+		I	I
23-47	30348_1_5	131	C2	-	-	-	-	+	-	-	+	+		S	I
23-48	30602_1_243	131	C2	-	-	-	-	+	-	-	+	+		I	I
27-04	30134_6_193	131	A	-	-	-	-	+	-	+	+	+		S	I
27-12	30134_6_202	73		-	-	-	-	+	-	+	-	+		S	I
27-14	30348_1_15	69		-	-	-	-	+	-	-	-	+		S	I
27-19	30348_1_187	131	A	-	-	-	-	+	-	+	+	+		S	I
27-20	30348_1_349	95		+	-	+	+	+	+	+	+	+		I	I
27-23	30602_6_55	69		-	-	-	-	+	-	+	-	+		S	S
27-38	30348_2_262	131	C1	-	-	-	-	+	-	-	+	+		S	I
27-39	30345_1_110	69		-	-	-	-	+	-	+	+	+		S	I
27-42	30345_1_45	69		-	-	-	-	+	-	+	+	+		S	I
27-46	30821_1_117	131	B	-	-	-	-	+	-	-	+	+		S	I
27-49	30345_1_129	131	A	-	-	-	-	+	-	+	+	+		S	I
27-50	30859_5_214	69		-	-	-	-	+	-	+	+	+		S	I
27-51	30859_5_125	69		-	-	-	-	+	-	+	+	+		S	I
27-56	30602_1_44	131	B	-	-	-	-	+	-	-	+	+		S	I
27-61	30602_1_229	95		+	-	+	+	+	+	+	+	+		I	I
27-63	30602_2_136	131	B	-	-	-	-	+	-	-	+	+		S	I
28-25	30134_6_99	10		-	-	-	-	+	-	-	-	-		I	I
28-26	30224_1_139	10		-	-	-	-	+	-	-	-	-		S	S
28-27	30602_2_244	73		-	-	-	-	+	-	+	+	+		S	I
28-28	30348_1_155	73		-	+	-	-	+	+	+	+	+		I	I
28-29	30602_2_30	73		-	+	-	-	+	+	+	+	+		I	I
28-30	30348_1_142	95		-	-	-	-	+	+	+	-	+		S	S
28-31	30224_1_18	95		-	+	-	-	+	+	+	-	+		S	I
28-32	30821_1_252	131	C1	-	-	-	-	+	-	-	+	+		S	I
28-33	30859_5_32	131	B	+	-	+	+	+	+	-	+	+		I	I
28-34	30348_2_223	131	A	-	-	-	-	+	-	-	+	+		S	I
28-35	30821_1_373	131	B	-	-	-	-	+	+	-	-	+		S	I
28-36	30348_2_67	131	B	-	-	-	-	+	-	-	-	+		S	I
28-38	30348_1_174	10		-	-	-	-	+	-	+	+	+		S	I
28-40	30134_6_277	10		-	-	-	-	+	-	-	-	-		S	I
28-44	30224_1_229	10		-	-	-	-	+	-	+	+	+		I	I
28-49	30224_1_62	10		-	+	-	-	+	-	+	+	-		S	I
31-16	30345_1_243	131	B	+	-	-	+	+	+	-	-	+		S	I
31-17	30348_1_35	95		+	-	+	-	+	+	+	+	+		I	I
08-01	E. coli MG1655													S	S
